# Calcitonin-Driven Reactivation of the Hippo Tumor-Suppressor Cascade Attenuates YAP/TAZ Oncogenic Signaling in Glioblastoma

**DOI:** 10.1101/2025.11.20.689524

**Authors:** Jayita Goswami, Prithviraj Uttarasili, Lakshay Garg, Kaval Reddy Prasasvi, Abhishek Chowdhury, Subhrodeep Saha, Jayanta Chatterjee, Anand Srivastava, Kumaravel Somasundaram

## Abstract

Activation of WT calcitonin receptor (WT CTR) by Calcitonin (CT) acts as growth inhibitory axis in GBM, while the patient-derived loss-of-function CTR mutants promote tumor growth and lower patient survival. The precise mechanisms that orchestrate CTR activation, modulate its downstream signaling dynamics, and give rise to structural anomalies in mutant variants remain incompletely defined and warrant comprehensive investigation. Here, we found that salmon CT treatment suppressed the growth of patient-derived glioma stem cells (GSCs) by activating the Hippo pathway through the CTR/cAMP/PKA/LATS1 signaling cascade, while simultaneously inhibiting the oncogenic YAP/TAZ transcription factors. However, GSCs expressing a phosphorylation-resistant YAP mutant were refractory to growth inhibition by CT in vitro. GSCs, unlike differentiated glioma cells (DGCs), expressed high levels of CTR thus making them suitable for CT-based therapy. Furthermore, the intranasal delivery of salmon CT inhibited glioma growth initiated by GSCs in an intracranial orthotopic mouse model, resulting in increased survival in the mice. In addition, unlike the WT, the CTR mutants failed to activate the Hippo pathway. A large-scale, microsecond-long all-atom molecular dynamics simulation study of mutant CTR systems revealed remarkable changes in CTR interactions with the CT and Gα-GTPase domains. Packing and conformational dynamics data from simulation studies of the WT and mutant CTR systems could explain the perturbed cAMP/PKA signaling that may compromise downstream signaling. Together, we demonstrate that the CT/CTR axis inhibits glioma by activating the Hippo pathway, provide evidence for the structural defects in the loss-of-function CTR mutants, and propose a CT-based therapeutic strategy for GBM.

**Statement of significance:** CT/CTR axis targets YAP/TAZ through Hippo pathway activation. Patient-derived GSCs express higher CTR levels, and intranasally delivered CT suppresses GSC-initiated tumors. All-atom molecular dynamics simulation uncovers structural perturbations in the CTR mutants.
