## Supplementary Table 1 for "Calcitonin-Driven Reactivation of the Hippo Tumor-Suppressor Cascade Attenuates YAP/TAZ Oncogenic Signaling in Glioblastoma"

### Sheet: chart_2CB6B0C9C9C21719480069716
Supplementary Table 1: Significantly enriched KEGG pathways in CT-treated LN229 cells
Term	Fold Enrichment	p-value
hsa04392:Hippo signaling pathway - multiple species	28.4466	0.000330223
hsa03430:Mismatch repair	26.9006	0.00519321
hsa05213:Endometrial cancer	21.335	7.03835e-06
hsa01524:Platinum drug resistance	19.7763	1.03553e-06
hsa01521:EGFR tyrosine kinase inhibitor resistance	15.6637	3.21854e-05
hsa05215:Prostate cancer	12.757	8.64613e-05
hsa04012:ErbB signaling pathway	12.1317	0.000663243
hsa04910:Insulin signaling pathway	12.0431	3.04773e-06
hsa05210:Colorectal cancer	11.9906	0.000693229
hsa05211:Renal cell carcinoma	11.9558	0.00415334
hsa05223:Non-small cell lung cancer	11.4577	0.00468164
hsa04115:p53 signaling pathway	11.148	0.00505545
hsa05220:Chronic myeloid leukemia	10.8546	0.00544683
hsa04110:Cell cycle	10.5089	7.53139e-06
hsa04370:VEGF signaling pathway	10.4867	0.0315568
hsa04152:AMPK signaling pathway	10.2267	0.000245394
hsa04625:C-type lectin receptor signaling pathway	9.91529	0.00141174
hsa04931:Insulin resistance	9.54806	0.00162311
hsa04211:Longevity regulating pathway	9.26913	0.0084337
hsa04218:Cellular senescence	9.25427	8.27563e-05
hsa04920:Adipocytokine signaling pathway	8.83878	0.0431186
hsa04917:Prolactin signaling pathway	8.83878	0.0431186
hsa04936:Alcoholic liver disease	8.71429	0.000514258
hsa04722:Neurotrophin signaling pathway	8.66547	0.00231663
hsa05218:Melanoma	8.59325	0.0453681
hsa04919:Thyroid hormone signaling pathway	8.52224	0.00246164
hsa01522:Endocrine resistance	8.41788	0.0109691
hsa05212:Pancreatic cancer	8.14098	0.0499948
hsa04922:Glucagon signaling pathway	7.70984	0.0139019
hsa04066:HIF-1 signaling pathway	7.56837	0.0146086
hsa04668:TNF signaling pathway	7.23642	0.0164636
hsa04660:T cell receptor signaling pathway	6.81779	0.0192743
hsa05170:Human immunodeficiency virus 1 infection	6.80975	0.000440107
hsa04390:Hippo signaling pathway	6.56809	0.00624567
hsa04062:Chemokine signaling pathway	6.44494	0.00199108
hsa05163:Human cytomegalovirus infection	6.4163	0.000603609
hsa04151:PI3K-Akt signaling pathway	6.31927	4.68307e-06
hsa04728:Dopaminergic synapse	6.24964	0.0241981
hsa05205:Proteoglycans in cancer	6.03624	0.00265003
hsa05226:Gastric cancer	5.53659	0.0330295
hsa04150:mTOR signaling pathway	5.28816	0.0370946
hsa05160:Hepatitis C	5.22122	0.0383015
hsa04510:Focal adhesion	5.07976	0.0150695
hsa05131:Shigellosis	5.00983	0.00586777
hsa05225:Hepatocellular carcinoma	4.91043	0.0446364
hsa04014:Ras signaling pathway	4.36945	0.0247275
hsa05165:Human papillomavirus infection	4.36153	0.00431917
hsa05200:Pathways in cancer	3.10717	0.011386
