## Supplementary Table 2 for "Calcitonin-Driven Reactivation of the Hippo Tumor-Suppressor Cascade Attenuates YAP/TAZ Oncogenic Signaling in Glioblastoma"

### Sheet: Sheet1
Supplementary Table 2: Differentially regulated Hippo pathway associated proteins in CT-treated LN229 cells
Antibody Name	Genes	LN0.1	LN0.2	LN60.1	LN60.2	Average_LN0	Average_LN60	log2FC	p-value
14-3-3-zeta	14-3-3-zeta _ YWHAZ	0.950103	0.891034	1.14616	1.10816	0.920569	1.12716	0.206593	0.0395103
14-3-3-epsilon	14-3-3-epsilon _ YWHAE	0.93684	0.895172	1.03572	1.07261	0.916006	1.05417	0.13816	0.0393931
Smad4	Smad4 _ SMAD4	0.991405	0.977155	0.845143	0.830728	0.98428	0.837935	-0.146344	0.00476432
Smad3	Smad3 _ SMAD3	1.08026	1.01176	0.833546	0.780197	1.04601	0.806871	-0.239138	0.0356496
DVL3	DVL3 _ DVL3	0.951936	0.936735	0.390034	0.457751	0.944336	0.423893	-0.520443	0.0330148
Sox2	Sox2 _ SOX2	1.25506	1.31889	0.709656	0.660545	1.28698	0.6851	-0.601876	0.00574626
Merlin	Merlin _ NF2	1.52605	1.58437	0.928166	0.916314	1.55521	0.92224	-0.632972	0.0236659
YAP	YAP _ YAP1	1.46605	1.5622	0.857551	0.876609	1.51412	0.86708	-0.647045	0.0399713
TAZ	TAZ _ WWTR1	1.65334	1.60062	0.560435	0.527897	1.62698	0.544166	-1.08282	0.00220022
GSK-3a-b_pS21_S9	GSK-3a-b_pS21_S9 _ GSK3B	1.82073	2.01337	0.614342	0.609782	1.91705	0.612062	-1.30499	0.0467906
