## Supplementary Table 3 for "Calcitonin-Driven Reactivation of the Hippo Tumor-Suppressor Cascade Attenuates YAP/TAZ Oncogenic Signaling in Glioblastoma"

### Sheet: Sheet1
Supplementary Table 4: Haematological and Biochemical Parameters in the Sub-Acute Toxicity Study of CT
Haematological parameters
Sr. No.		PBS	2 I.U.	4I.U.	8I.U.		Units	Reference value
1	Total Leukocyte Count	8.20±1.79	7.17±3.58	9.78±4.97	7.66±3.48		10^3/uL	5.0-13.0
2	Neutrophils	18.72±2.65	14.14±5.68	14.70±3.29	16.42±3.61		%	7.44-22.67
3	Lymphocytes	76.06±3.28	78.06±9.37	78.54±3.70	76.90±3.94		%	70.19-87.82
4	Eosinophils	2.06±0.50	5.42±6.53	5.00±3.51	4.42±3.35		%	0.20-4.51
5	Monocytes	3.16±0.76	2.38±1.27	1.76±0.61	2.26±0.65		%	2.19-7.06
6	Basophils	0.00±0.00	0.00±0.00	0.00±0.00	0.00±0.00		%	0.02-1.26
7	Total Erythrocyte Count	8.96±0.60	7.64±1.24	8.68±0.60	8.97±0.37		10^6/uL	7.37-11.50
8	Haemoglobin	15.06±0.97	11.60±4.04	14.58±0.96	14.34±1.00		g/dL	10.9-18.1
9	Haematocrit Value (P.C.V.)	44.46±2.87	33.82±12.31	42.56±2.74	43.58±1.60		%	37.2-58.0
10	MCV	49.62±0.29	49.38±1.02	49.06±0.52	48.56±0.67		fL	42.6-55.6
11	MCH	16.82±0.28	17.00±0.42	16.80±0.19	16.02±1.40		pg	13-16.8
12	MCHC	33.88±0.47	34.42±1.33	34.28±0.52	32.92±2.67		g/dl	26-35.9
13	RDW-CV	14.18±0.51	14.08±1.79	14.48±1.73	13.44±0.27		%	12.73-15.93
14	RDW-SD	46.38±1.73	45.42±5.17	46.70±5.35	42.95±0.40		fL	38.1–51.9
15	Platelet Count	943.40±243.59	705.00±461.08	1003.00±214.50	781.80±287.14		10^3/uL	565-1894
16	MPV	6.58±0.46	5.64±0.48	5.40±0.32	5.90±0.51		fL	6.0-8.0
17	PDW	15.98±0.52	15.72±0.75	15.68±0.34	15.68±0.26		%	8-21.9
18	PCT	0.33±0.07	0.21±0.13	0.29±0.07	0.24±0.09		%	0.25-0.45
Biochemical parametrs
Sr. No.		PBS	2 I.U.	4I.U.	8I.U.
1	Creatinine	0.15±0.04	0.08±0.02	0.14±0.07	0.20±0.07		mg/dl	0.1-0.16
2	SGPT (ALT)	17.98±8.81	10.01±4.37	14.11±7.22	44.41±41.31		U/L	10.0-40.0
3	SGOT (AST)	34.31±22.70	23.67±18.50	28.09±16.98	71.66±38.54		U/L	7.0-56.0
4	Total proteins	5.70±0.66	4.80±0.77	4.74±0.36	4.53±0.50		g/dL	4.8-7.2
5	Albumin	3.54±0.22	2.74±0.95	3.27±0.27	3.18±0.30		g/dL	2.4-4.3
6	Globulin	1.38±0.52	1.32±0.29	0.94±0.25	0.86±0.26		g/dL	1.0-1.5
7	A:G Ratio	2.55±0.96	1.97±0.85	3.26±0.82	3.56±1.29			2.4-2.8
8	Total cholestrol	69.38±6.59	63.14±6.62	63.80±4.10	60.53±5.03		mg/dl	55-164
9	Triglycerides	130.34±35.40	96.60±11.85	123.84±30.54	121.16±27.18		mg/dL.	75-289
